# Efficient and Economical Targeted Insertion in Plant Genomes via Protoplast Regeneration

**DOI:** 10.1101/2021.03.09.434087

**Authors:** Chen-Tran Hsu, Yu-Hsuan Yuan, Yao-Cheng Lin, Steven Lin, Qiao-Wei Cheng, Fu-Hui Wu, Jen Sheen, Ming-Che Shih, Choun-Sea Lin

## Abstract

Versatile genome editing can be facilitated by the insertion of DNA sequences into specific locations. Current protocols involving clustered regularly interspaced short palindromic repeats (CRISPR) and CRISPR-associated (Cas) proteins rely on low efficiency homology-directed repair or non-homologous end joining with modified double-stranded DNA oligonucleotides as donors. Our simple protocol eliminates the need for expensive equipment, chemical and enzymatic donor DNA modification or plasmid construction by using polyethylene glycol-calcium to deliver non-modified single-stranded DNA oligonucleotides and CRISPR-Cas9 ribonucleoprotein into protoplasts. Plants regenerated via edited protoplasts achieved targeted insertion frequencies of up to 50.0% in *Nicotiana benthamiana* and 13.6% in rapid cycling *Brassica oleracea* without antibiotic selection. Using a 60-nt donor containing 27 nt in each homologous arm, 6 of 22 regenerated *N. benthamiana* plants showed targeted insertions, and one contained a precise insertion of a 6-bp *Hind*III site. The inserted sequences were transmitted to the next generation and invite the possibility of future exploration of versatile genome editing by targeted DNA insertion in plants.
