## Supplementary material for "Efficient and Economical Targeted Insertion in Plant Genomes via Protoplast Regeneration": Table S1-10.

### Sheet: Table S1
Table S1. Exp. 1 sequences. (A) Summary of the TI regenerants. Underlined: PAM. +number: insertion length. L: left homologous arm; I: insertion; R: right homologous arm. + in Orientation column: forward insertion; -: reverse. (B) Insertion sequences of TI regenerants. Underlined: PAM.
(A)
Wild type	TTTGCGATGCCTAACAAGC		CAGGGGAGTTCAGCCGCTT
	L	I	R
Donor sequence	TTTGCGATGCCTAACAAGC	tt	CAGGGGAGTTCAGCCGCTT
Plant no.				Repeat	Orientation
#1	TTTGCGATGCCTAACAAGC	32	CAGGGGAGTTCAGCCGCTT	1	+
	TTTGCGATGCCTAACAAGC	30	CAGGGGAGTTCAGCCGCTT	1	+
#10	TTTGCGATGCCTAACAAGC	60	CAGGGGAGTTCAGCCGCTT	2	+, -
	TTTGCGATGCCTAACAAGC	60	CAGGGGAGTTCAGCCGCTT	1	+, -
#12	TTTGCGATGCCTAACAAGC	42	CAGGGGAGTTCAGCCGCTT	2	+
#14	TTTGCGATGCCTAACAAGC	30	CAGGGGAGTTCAGCCGCTT	1	+
	TTTGCGATGCC--------	40	CAGGGGAGTTCAGCCGCTT	2	+
(B)
Plant no.	Insertion sequences
#1	TTTGCGATGCCTAACAAGCTTCAGGGGAGTTC
	TGCGATGCCTAACAAGCTTCAGCGGAGTTC
#10	TGCGATGCCTAACAAGCTTCAGGGAGTTTCAGCGGCTGAACTCCACTGAAGCTTGTTAGC
	TGCGATGCCTAACAGGCTTCAGGGGGGTTCAGCGGCTGAACTCCCCTGAAGCTTGTTAGC
#12	TTTTGCGATGCCTAACAAGCTTCAGGGGAGTTTTACAAGCTT
#14	TGCGATGCCTAACAAGCTTCAGCGGAGTTC
	AAACAAGCTTTGCGATGCCTAACAAGCTTCAGGGGAGTTC

### Sheet: Table S2
Table S2. Exp. 2 sequences. (A) Summary of the TI regenerants. Underlined: PAM. +number: insertion length. –number: deletion length. L: left homologous arm; I: insertion; R: right homologous arm. + in Orientation column: forward insertion; -: reverse. (B) Insertion sequences of TI regenerants. Underlined: PAM.
(A)
Wild type	TGCGATGCCTAACAAGC		CAGGGGAGTTCAGCCGC
	L	I	R
Donor sequence	TGCGATGCCTAACAAGC	ttttttCAttt	GAGTTCAGCCGC
Plant no.				Repeat	Orientation
#3	TGCGATGCCTAA-----	29	GAGTTCAGCCGC	1	+
	TGCGATGCCTAA-----	99	---TTCAGCCGC	3	+
#4	TGCGATGCCTA------	88	-------GCCGC	2	+,-
#5	TGCGATGCCTAACAAGC	321	CAGGGGAGTTCAGCCGC	9	+,-
	TGCGATGCCTAACAAGC	384	CAGGGGAGTTCAGCCGC	10	+,-
#6	TGCGATGCCTA------	88	-------(-18)----	2	+,-
#9	TGCGATGCCTAA-----	29	GAGTTCAGCCGC	1	+
	TGCGATGCCTAA-----	99	---TTCAGCCGC	2	+,-
#10	TGCGATGCCTAA-----	29	GAGTTCAGCCGC	1	+
	TGCGATGCCTAA-----	99	---TTCAGCCGC	3	+,-
	TGCGATGCCTAA-----	166	---TTCAGCCGC	4	+,-
#11	TGCGATGCCTAA-----	29	GAGTTCAGCCGC	1	+
	TGCGATGCCTAA-----	92	---TTCAGCCGC	3	+,-
#12	TGCGATGCCTAACAAGC	321	CAGGGGAGTTCAGCCGC	9	+,-
	TGCGAT-----------	332	CAGGGGAGTTCAGCCGC	10	+,-
	TGCGATGCCTAACAAGC	189	CAGGGGAGTTCAGCCGC	5	+,-
	TGCGATGCCTAACAAGC	127	CAGGGGAGTTCAGCCGC	4	+,-
#14	TGCGATGCCTAACAAGC	445	------(-123)------	13	+,-
	TGCGATGCCTAACAAGC	321	CAGGGGAGTTCAGCCGC	9	+,-
#18	------(-35)------	68	GAGTTCAGCCGC	2	+,-
#20	TGCGATGCCTAACAAGC	321	CAGGGGAGTTCAGCCGC	9	+,-
	TGCGATGCCTAACAAGC	377	CAGGGGAGTTCAGCCGC	10	+,-
(B)
Plant no.	Insertion sequences
#3	GCCTAACAAGCTTTTTTCATTTGAGTTCA
	ATGCGATGCCTAACAAGCTTTTTTGCCTAACAAGCTGAACTCAAATGAAAAAAGCTTTTGCGATGCCTAACAAGCTGAACTCAAATGAAAAAAGCTTTT
#4	TGAAAAAAGTTGTTAGGCATCTGCGATGCCTAACAAGCTTTTTTCATTTGAGTTCAGCCGCTGAACTCAAATGAAAAAAGCTTGTTAG
#5	TTTGCGATGCCTAACAAGCTTTTTTCATTTTTCCTAACATTTTGCGATGCCTAACAAGCTTTTTTGCGATGCCTAACAAGCTTTTTTCATTTGAGTTGAGATGCCTAACAAGCTTTTTTCATTTGAGTTTTGCGATGCCTAACTCAAATGAAAAAACTTGTTAGGCATCGCATGCCTAACAAGCTTTTTTCATTTGAGTTTTTGCGATGCCTAACAAGCTTTTTGCGATGCCTAACAAGCTTTTTTCATTTGAGTTTTTGCGATGCCTAACAAGCTTTTTGCGACGGCTGAACTCAAATGAAAAAAGCTTGTTAGGCATCG
	TTTGCGATGCCTAACAAGCTTTTTTCATTTTCCCTAACATTTTGCGATGCCTAACAAGCTTTTTTGCGATGCCTAACAAGCTTTTTTCATTTGAGTTGAGATGCCTAACAAGCTTTTTTCATTTGAGTTTTGCGATGCCTAACTCAAATGAAAAAACTTGTTAGGCATCGCATGCCTAACAAGCTTTTTTCATTTGAGTTTTTGCGATGCCTAACAAGCTTTTTGCGATGCCTAACAAGCTTTTTTCATTTGAGTTTTTGCGATGCCTAACAAGCTTTTGCGATGCCTAAGCGGCTGAACTCAAATGAAAAAAGCTTGTTAGGCATCGCAAAAGCGGCTGAACTAAGCGGCTGAACTCAAATGAAAAAAGCTTGTTAGGCATCG
#6	TGAAAAAAGTTGTTAGGCATCTGCGATGCCTAACAAGCTTTTTTCATTTGAGTTCAGCCGCTGAACTCAAATGAAAAAAGCTTGTTAG
#9	GCCTAACAAGCTTTTTTCATTTGAGTTCA
	ATGCGATGCCTAACAAGCTTTTTTGCCTAACAAGCTGAACTCAAATGAAAAAAGTTTTTGCGATGCCTAACAAGCTGAACTCAAATGAAAAAAGCTTTT
#10	GCCTAACAAGCTTTTTTCATTTGAGTTCA
	ATGCGATGCCTAACAAGCTTTTTTGCCTAACAAGCTGAACTCAAATGAAAAAAGCTTTTGCGATGCCTAACAAGCTGAACTCAAATGAAAAAAGCTTAT
	ATGCGATGCCTAACAAGCTTTTTTGCCTAACAAGCTGAACTCAAATGAAAAAAGCCTGTTAGGCATCGCAAAATTTGCGATGCTTAACAAGCTTTTTTCATTTGAACTCAAATGAAAAAAGCTTTTGCGATGCCTAACAAGCTGAACTCAAATGAAAAAAGCTTTT
#11	GCCTAACAAGCTTTTTTCATTTGAGTTCA
	ATGCGATGCCTAACAAGCTTTTTTCATTTGAACTCAAATGAAAAAAGCTTTTGCGATGCCTAACAAGCTGAACTCAAATGAAAAAAGCTTTT
#12	TTTGCGATGCCTAACAAGCTTTTTTCATTTTTCCTAACATTTTGCGATGCCTAACAAGCTTTTTTGCGATGCCTAACAAGCTTTTTTCATTTGAGTTGAGATGCCTAACAAGCTTTTTTCATTTGAGTTTTGCGATGCCTAACTCAAATGAAAAAACTTGTTAGGCATCGCATGCCTAACAAGCTTTTTTCATTTGAGTTTTTGCGATGCCTAACAAGCTTTTTGCGATGCCTAACAAGCTTTTTTCATTTGAGTTTTTGCGATGCCTAACAAGCTTTTTGCGACGGCTGAACTCAAATGAAAAAAGCTTGTTAGGCATCG
	GTCTAACAAGCTTTGCGATGCCTAACAAGCTTTTTTCATTTTTCCTAACATTTTGCGATGCCTAACAAGCTTTTTTGCGATGCCTAACAAGCTTTTTTCATTTGAGTTGAGATGCCTAACAAGCTTTTTTCATTTGAGTTTTGCGATGCCTAACTCAAATGAAAAAACTTGTTAGGCATCGCATGCCTAACAAGCTTTTTTCATTTGAGTTTTTGCGATGCCTAACAAGCTTTTTGCGATGCCTAACAAGCTTTTTTCATTTGAGTTTTTGCGATGCCTAACAAGCTTTTTGCGACGGCTGAACTCAAATGAAAAAAGCTTGTTAGGCATCG
	TTTGCGATGCCTAACAAGCTTTTTTCATTTTTCCTAACATTTTGCGATGCCTAACAAGCTTTTTTGCGATGCCTAACAAGCTTTTGCGATGCCTAAGCGGCTGAACTCAAATGAAAAAGCTTGTTAGGCATCGCAAAAGCGGCTGAACTAAGCGGCTGAACTCAAATGAAAAAAGCTTGTTAGGCATCG
	TTTGCGATGCCTAACAAGCTTTTTTCATTTTTCCTAACATTTTGCGATGCCTAACAAGCTTTTTTGCGATGCCTAACAAGCTTTTTGCGACGGCTGAACTCAAATGAAAAAAGCTTGTTAGGCATCG
#14	TTTGCGATGCCTAACAAGCTTTTTTCATTTTTCCTAACATTTTGCGATGCCTAACAAGCTTTTTTGCGATGCCTAACAAGCTTTTTTCATTTGAGTTGAGATGCCTAACAAGCTTCTTTCATTTGAGTTTTGCGATGCCTAACTCAAATGAAAAAACTTGTTAGGCATCGCATGCCTAACAAGCTTTTTTCATTTGAGTTTTTGCGATGCCTAACAAGCTTTTTGCGATGCCTAACAAGCTTTTTTCATTTGAGTTTTTGCGATGCCTAACAAGCTTTTTGCGACGGCTGAACTCAAATGAAAAAAGCTTGTTAGGCATCGCAATGCGATGCCTAACAAGCTTTTTTCATTTGAGTTCAGCCGTCGCAAAAAGCTTGTTAGGCATCGCAAAAACTCAAA…
	TTTGCGATGCCTAACAAGCTTTTTTCATTTTTCCTAACATTTTGCGATGCCTAACAAGCTTTTTTGCGATGCCTAACAAGCTTTTTTCATTTGAGTTGAGATGCCTAACAAGCTTTTTTCATTTGAGTTTTGCGATGCCTAACTCAAATGAAAAAACTTGTTAGGCATCGCATGCCTAACAAGCTTTTTTCATTTGAGTTTTTGCGATGCCTAACAAGCTTTTTGCGATGCCTAACAAGCTTTTTTCATTTGAGTTTTTGCGATGCCTAACAAGCTTTTTGCGACGGCTGAACTCAAATGAAAAAAGCTTGTTAGGCATCG
#18	CGCTGAACTCAAATGAAAAAAGCTTGTTAGGCATCGCAAATGCGATGCCTAACAAGCTTTTTTCATTT
#20	TTTGCGATGCCTAACAAGCTTTTTTCATTTTTCCTAACATTTTGCGATGCCTAACAAGCTTTTTTGCGATGCCTAACAAGCTTTTTTCATTTGAGTTGAGATGCCTAACAAGCTTTTTTCATTTGAGTTTTGCGATGCCTAACTCAAATGAAAAAACTTGTTAGGCATCGCATGCCTAACAAGCTTTTTTCATTTGAGTTTTTGCGATGCCTAACAAGCTTTTTGCGATGCCTAACAAGCTTTTTTCATTTGAGTTTTTGCGATGCCTAACAAGCTTTTTGCGACGGCTGAACTCAAATGAAAAAAGCTTGTTAGGCATCG
	TTTGCGATGCCTAACAAGCTTTTTTCATTTTTCCTAACATTTTGCGATGCCTAACAAGCTTTTTTGCGATGCCTAACAAGCTTTTTTCATTTGAGTTGAGATGCCTAACAAGCTTTTTTCATTTGAGTTTTGCGATGCCTAACTCAAATGAAAAAACTTGTTAGGCATCGCATGCCTAACAAGCTTTTTTCATTTGAGTTTTTGCGATGCCTAACAAGCTTTTTGCGATGCCTAACAAGCTTTTTTCATTTGAGTTTTTGCGATGCCTAACAAGCTTTTTGCGACGGCCGAACTCAAATGAAAAAAGCTTGTTAGGCATCGCAATGCGATGCCTAACAAGCTTTTTTCATTTGAGTTCAGCCGCTTGTTAGGCATCG

### Sheet: Table S3
Table S3. Exp. 3 sequences. (A) Summary of the TI regenerants. Underlined: PAM. +number: insertion length. –number: deletion length. L: left homologous arm; I: insertion; R: right homologous arm. + in Orientation column: forward insertion; -: reverse. (B) Insertion sequences of TI regenerants. Underlined: PAM.
(A)
Wild type	ATTTGCGATGCCTAACAAGC		CAGGGGAGTTCAGCCGCTTT
	L	I	R
Donor sequence	ATTTGCGATGC	gctagcggatccttt	AGTTCAGCCGCTTT
Plant no.				Repeat		Orientation
				BamHI	NheI
#1	ATTTGCGATGCCTAACAAGC	30	CAGGGGAGTTCAGCCGCTTT	0	1	+
#3	ATTTGCGATGCCTA------	49	-----GAGTTCAGCCGCTTT	2	2	+
#7	ATTTGCGATGCCTAACAAGC	38	CAGGGGAGTTCAGCCGCTTT	1	1	+
#11	ATTTGCGATGCCTAACAAGC	30	CAGGGGAGTTCAGCCGCTTT	0	1	+
#15	ATTTGCGATGCCTA------	49	-----GAGTTCAGCCGCTTT	2	2	+
#16	ATTTGCGATGCCTA------	49	-----GAGTTCAGCCGCTTT	2	2	+
#17	ATTTGCGATGCCTAACAAGC	29	CAGGGGAGTTCAGCCGCTTT	1	1	+
#19	ATTTGCGATGCCTAACAAGC	38	CAGGGGAGTTCAGCCGCTTT	1	1	+
#22	ATTTGCGATGCCTAACAAGC	30	CAGGGGAGTTCAGCCGCTTT	0	1	+
(B)
Plant no.	Insertion sequences
#1	GATCCTTTAGTTCAGCCGCTAGCGCATCGC
#3	GCGCTAGCGGATCCTTTAGTTTTGCGATGCGCTAGCGGATCCTTTTTAT
#7	ATATCGGATCCTTTAGTTCTGCGTGGCTAGCGGCTGAA
#11	GATCCTTTAGTTCAGCCGCTAGCGCATCGC
#15	GCGCTAGCGGATCCTTTAGTTTTGCGATGCGCTAGCGGATCCTTTTTAT
#16	GCGCTAGCGGATCCTTTAGTTTTGCGATGCGCTAGCGGATCCTTTTTAT
#17	TGAACTAAAGGATCCGCTAGCGCATCGCA
#19	ATATCGGATCCTTTAGTTCTGCGTGGCTAGCGGCTGAA
#22	GATCCTTTAGTTCAGCCGCTAGCGCATCGC

### Sheet: Table S4
Table S4. L1+L2 sequences. (A) Summary of the TI regenerants. Underlined: PAM. +number: insertion length. –number: deletion length. + in Orientation column: forward insertion; -: reverse. (B) Insertion sequences of TI regenerants. Underlined: PAM.
(A)
Wild type	TACTTGTACCTCCCTTT-------TAGGTAGCTGCATGGAAAGATGATGATGGAGATT---(490)----CCTGGCACATTGCTAACATCAAA
Donor sequence	TACTTGTACCTCCCTTT-----------------------------------gaattc------------------ACATTGCTAACATCAAA
Plant No.		Repeat	Orientation
#1	TACTTGTACCTCCCTTTTA--(+81)--TAGCTGCATGGAAAGATGATGATGGAGATT---(490)----CCTGGCACATTGCTAACATCAAA	3	-
	TACTTGTACCTCCCTTT-(+29)-TAGGTAGCTGCATGGAAAGATGATGATGGAGATT---(490)----CCTGGCACATTGCTAACATCAAA	1	+
#5	TACTTGTACCTCCCTTT-(+17)--AGGTAGCTGCATGGAAAGATGATGATGGAGATT---(490)----CCTGGCACATTGCTAACATCAAA	1	-
#6	TACTTGTACCTCCCTTTT(+83)--AGGTAGCTGCATGGAAAGATGATGATGGAGATT---(490)----CCTGGCACATTGCTAACATCAAA	3	+,-
#9	(-72)-------------(+413)-------------------------------ATT---(490)----CCTGGCACATTGCTAACATCAAA	12	+,-
	(-72)-------------(+244)-------------------------------ATT---(490)----CCTGGCACATTGCTAACATCAAA	7	+,-
#10	TACTTGTACCTCCCTTT-(+30)-TAGGTAGCTGCATGGAAAGATGATGATGGAGATT---(490)----CCTGGCACATTGCTAACATCAAA	1	-
#14	TACTTGTACCTCCCTTTT(+306)----------------------------------------------------ACATTGCTAACATCAAA	9	+,-
#18	TACTTGTACCTCCCT---(+20)-------------------------------------------------------ATTGCTAACATCAAA	1	+
#20	TACTTGTACCTCCCTTT(+78)----AGGTAGCTGCATGGAAAGATGATGATGGAGAT---(490)----CCTGGCACATTGCTAACATCAAA	3	+,-
#21	TACTTGTACCTCCCTTTT(+28)-------AGCTGCATGGAAAGATGATGATGGAGAT---(490)----CCTGGCACATTGCTAACATCAAA	1	+
#22	TACTTGTACCTC-----(+35)--------------ATGGAAAGATGATGATGGAGAT---(490)----CCTGGCACATTGCTAACATCAAA	1	+,-
(B)
Plant no.	Insertion sequences
#1	TTTTGAATTCAAAGGGAGGTAGCAATGTGAATTCAAATTCAAAGGGAGGAATGTAAGCAATGTGAATTCAAAGGGAAACAA
	CTTGTACCTCCCTTTGAATTCACATTGCT
#5	AATGTGAATTCAAAGGG
#6	TTGAATTCAAAGGGAATTCAAAGGAAATTCAAAGGGAGGAATGTGAATTCTTCACATTGCTAACATTACTTGTACCTTCCTTT
#9	GTACCTCCCTTTGAATTCAAAGCTTCCTTTGAATTCACATTGCTTTGTACCTCCCTTTGAATTCAAATTGAATTCACATTGCTAACATTACTTGTATCTCCCTTTGAATTCAAAGGGTACTTGTACCTCCCTTTGATGTTAGCAATGTGAATTCAAAACCTTCCTTTGAATTCAATTCACAGGGAGATACTATGTGAATTCAATCCTCCCTTTGATGTTAGCAATGTGAATTCAAACTTGTACCTCCCTTTGATGTTAGCAATGTCCCTTTGGATTCAAAGGGAGGTACAAAGGGAGGTACAAGTAAATTAGCAATGTGAATTCAAAGGGAGGTACAAGTACTTGTACCTCCCTTTGAATTCCCTTTGAATTCTCTCTTTGAATTACTTGTACCTCTTT…
	GTACCTCCCTTTGAATTCAAAGCTTCCTTTGAATTCACATTGCTTTGTACCTCCCTTTGAATTCAAACTTGTACCTCCCTTTGATGTTAGCAATGTCCCTTTGAATTCAAAGGGAGGTACAAAGGGAGGTACAAGTAAATTAGCAATGTGAATTCAAAGGGAGGTACAAGTACTTGTACCTCCCTTTGAATTCCCTTTGAATTCTCTCTTTGAATTACTTGTACCTCTTTTTTACTTGTACCTC
#10	ATCAATGTGAATTCAAAGGGAGGTACAAGT
#14	CCCTTTGAATTCAAAGGGAGGTACAAGTAATATTCCTCTCTTTGAATTCACATTGCTACCTCCCTTTGAATTCATCCTCCCTTTGAATTACTTGTACCTCCCTTTGAATTCACATTGCTTTACTTGTACCTCCCTTTGAATTTACTTGTACCTCCCTTTGAATTCACATTCCTTTTAATTTCTCCCTTTGAATTACTTGTACCTCCCTTTGAATTCACATTGCTATTACTTGTACCTCCCTTTGAATTCACATTTTTGAATTCACATTGCTTTTGAATTCACATTGCTATCTTGTACCTCCCTTTG
#18	GTACCTCCCTTTGAATTCAA
#20	GTGAATTCAAAGGGAGGTACAATGTGAATTCAAAGGGAGGTACGAGTAATACTTGTACCTCCCTTTGAATTCAAAGGG
#21	TGTACCTCCCTTTGAATTCACATTGCTA
#22	AAGGAGGTACCTCCCTTTGAATTCAAAGGGAGGTA

### Sheet: Table S5
Table S5. L1+E sequences. (A) Summary of the TI regenerants. Underlined: PAM. +number: insertion length. + in Orientation column: forward insertion; -: reverse. (B) Insertion sequences of TI regenerants. Underlined: PAM.
(A)
Wild type	TACTTGTACCTCCCTTT-TA----GGTAGCTGCATGGAAA---(345)---------TTGCGATGCCTAACAAGC------CAGGGGA-GTTCAGCCGC
Donor sequence	TACTTGTACCTCCCTTT---------------------gaattc-------------------------------------CAGGGGA-GTTCAGCCGC
Plant No.		Repeat	Orientation
#2	TACTTGTACCTCCCTTT-T-------------------(+438)-------------------------------------CAGGGGA-GTTCAGCCGC	2	+
	TACTTGTACCTCCCTTT-T-------------------(+28)--------------------------------------CAGGGGA-GTTCAGCCGC	1	+,-
#4	TACTTGTACCTCCCTTT---(-8)-------TGCATGGAAA--(345)---------TTGCGATGCCTAACAAGC(+42)-CAGGGGA-GTTCAGCCGC	1	+
#6	TACTTGTACTCCCCT-----------------------(+19)---------(-382)-----------------C-----CAGGGGA-GTTCAGCCGC	1	-
	TACTTGTACCTCCCTTT---(-11)---------ATGGAAA--(345)---------TTGCGATGCCTAACAAGC(+93)-CAGGGGA-GTTCAGCCGC	2	-
#8	TACTTGTACCTCCCTTTATA-----GGTAGCTGCATGGAAA--(345)---------TTGCGATGCCTAACAAGC(+23)-CAGGGGAAGTTCAGCCGC	1	+
	TACTTGTACCTCCCTTT-TA(+31)GGTAGCTGCATGGAAA--(345)---------TTGCGAAGCCTAACAAGC-----CCAGGGGA-GTTCAGCCGC	1	+
	TACTTGTACCTCCCTTT-TA(+32)GGTAGCTGCATGGAAA--(345)---------TTGCGATGCCTAACAAGC(+23)-CAGGGGAAGTTCAGCCGC	2	+
#9	TACTTGTACCTCCCTTT-TA(+32)GGTAGCTGCATGGAAA--(345)---------TTGCGATGCCTAACAAGCC-----CAGGGGA-GTTCAGCCGC	1	+
	TACTTGTACCTCCCTTTATA-----GGTAGCTGCATGGAAA--(345)---------TTGCGATGCCTAACAAGC(+23)-CAGGGGAAGTTCAGCCGC	1	+
#10	TACTTGTACCTCCCTTT(+80)-TAGGTAGCTGCATGGAAA--(345)---------TTGCGATGCCTAACAAGC------CAGGGGA-GTTCAGCCGC	2	+,-
#14	TACTTGTACCTCCCTTT---------------------(+105)-------------------------------C-----CAGGGGA-GTTCAGCCGC	2	+,-
#21	TACTTGTACCTCCCTT----------------------(+411)-------------------------------------CAGGGGA-GTTCAGCCGC	1	+,-
#22	TACTTGTACCTCCCTTT---------------------(+105)-------------------------------C-----CAGGGGA-GTTCAGCCGC	2	+,-
	TACTTGTACCTCCCTTT---------------------(+105)-------------------------------C-----CAGGGGA-GTTCAGCCGC	2	+,-
(B)
	Target site
	L1	E
Plant no.	Insertion sequences	Insertion sequences
#2	GAATTCCAGGGGAGTTTACTTGTACCTCCCTTACCTCCCTTTGAATATCATTGAATGTTCCTTCCACTGCAACCGATCATCAATCCCTAGTTCTCCAAACAGGTTCTGCATATTTGGGTAAGCCCCAACTTAAAGGAGATGCACCAACTTGTATGAGTCACCATACGAGTTAGCAGATAAATAAAGAGAGGCAAGGCAGAATACAGATCGACTGACAAAAATTGGCTATTTGCAAAAGACAAAAGACAAACAGGGATAGCTATCTGATTAATAAAAGAGATCTTGAAAGAAATTGCTATGACTGTATTAGAAGATTAAAGTAGCATTCTTGAGGAGTCAAACTTACAGAATATGTGCAACCCAGTCTCGTACCAATCTCCATCATCATCTTTCCATGCA…
	TACCTCCCTTTGAATTCCAGGGGAGGTA
#4		TACTTGTACCTCCCTTTGAATTCCAGGGGAGTTCAAAGGGAA
#6	GGAATTCAAAGGGAGGTAC
		TCTGGAGTTCAAAGGGAGAATTCAAAGGGAGGTACAACTCCCCTGGAAAAAAGGGAGGTACAAGAAACTCCCCTGGAACTCCCCTGGAATTCA
#8		TACTTGTACCTCCCTTTGAATTC
	CTTGTACCTCCCTTGAATTCCCAGGGAATTA
	CTTGTACCTCCCTTTGAATTCCCAGGGAATTA	TACTTGTACCTCCCTTTGAATTC
#9	CTTGTACCTCCCTTTGAATTCCCAGGGAATTA
		TACTTGTACCTCCCTTTGAATTC
#10	ATTTTCCAGGGGAGTTCCCTTTCCAGGGGAGTTTCCCTTTGAATTCCAGGGGAGTTTTTTGAACTCCCCCTGGAATTCAA
#14	CCTCCCTTTGAATTTACTTGTACCTCCCTTCAAAGGGAGGTACAAGTTCAAAGGGAGGTACAAGTAAACTCCCCTGGAATTCAAAGGGAGAATTCAAAGGGAGGT
#21	GCTTGTTAGGCATCGCAAATATCATTGAATGTTCCTTCCACTGCAACCGATCATCAATCCCTAGTTCTCCAAACAGGTTCTGCATATTTGGGTAAGCCCCAACTTAAAGGAGATGCACCAACTTGTATGAGTCACCATACGAGTTAGCAGATAAATAAAGAGAGGCAAGGCAGAATACAGATCGACTGACAAAAATTGGCTATTTGCAAAAGACAAAAGACAAACAGGGATAGCTATCTGATTAATAAAAGAGATCTTGAAAGAAATTGCTATGACTGTATTAGAAGATTAAAGTAGCATTCTTGAGGAGTCAAACTTACAGAATATGTGCAACCCAGTCTCGTACCAATCTCCATCATCATCTTTCCATGCAGCTACCTTTGTACCTCCCTTTGAATT…
#22	CCTCCCTTTGAATTTACTTGTACCTCCCTTCAAAGGGAGGTACAAGTTCAAAGGGAGGTACGAGTAAACTCCCCTGGAATTCAAAGGGAGAATTCAAAGGGAGGT
	CCTCCCTTTGAATTTACTTGTACCTTCCTTCAAAGGGAGGTACAAGTTCAAAGGGAGGTACAAGTAAACTCCCCTGGAATTCAAAGGGAGAATTCAAAGGGAGGT

### Sheet: Table S6
Table S6. E+L2 sequences. (A) Summary of the TI regenerants. Underlined: PAM. +number: insertion length. + in Orientation column: forward insertion; -: reverse. (B) Insertion sequences of TI regenerants. Underlined: PAM.
(A)
Wild type	TGCGATGCCTAACAAG------CCAGGGGAGTTCAGCCGC---(126)-CCTGGCACATTGCTAACATCAAA(30)GAATTTCTGCATGTAGCTAAA
Donor sequence	TGCGATGCCTAACAAGC---------------------------gaattc------------------------------ACATTGCTAACATCAAA
Plant No.		Repeat	Orientation
#1	TGCGATGCCTAACAAGC-------------------------(+93)-----------------------------------CTGCATGTAGCTAAA	3	+
#2	-----(-36/+104)--------CAGGGGAGTTCAGCCGC---(126)-CCTGGCACATTGCTAACATCAAA(30)GAATTTCTGCATGTAGCTAAA	2	+,-
	TGCGATGCCTAACAAG-(+130)-----GAGTTCAGCCGC---(126)-CCTGGCACATTGCTAACATCAAA(30)GAATTTCTGCATGTAGCTAAA	0	+,-
#6	TGCGATGCCTAACAAG-(+57)CCAGGGGAGTTCAGCCGC---(126)-CCTGGCACATTGCTAACATCAAA(30)GAATTTCTGCATGTAGCTAAA	2	+,-
(B)
Plant No.	Insertion sequences
#1	GAATTCACATTGCGAATTCACATTGCTAACATTTCACATTATTTGCGATGCCTAACAAGCGAATTCACATTGCTAACATTGATGCCTAACAAG
#2	TGGTTTGACATGATTCGGACATCCGATTGAGAAAATAGAAATTTTAAAGTGTTCTTGAGTTGCCTAACAAGCGAATTCACATCGAATTCGCTTGTTAGGCATCG
	TTCCGTTCTCGAACCTGATAAGAATGAGGTAAATTTTAATCATTTAACATGGGATTGGAGAAATGAAATTATTGCTTTTTTATAGCACGGAATCGTGCCTAATGACAAAGGAAAGGCTCACGCACTTCGC
#6	CTAACAAGCGAATTCACATTGCTAACATCAATGTGAATTCGCTTGTTAGGCATCGCA

### Sheet: Table S7
Table S7. BoSnRK1 sequences. (A) Summary of the TI regenerants. Underlined: PAM. +number: insertion length. L: left homologous arm; I: insertion; R: right homologous arm. + in Orientation column: forward insertion; -: reverse. (B) Insertion sequences of TI regenerants. Underlined: PAM.
(A)
Wild type		TCATAGAGACGGATGAT		GTGAGGATGCATAAAGA
		L	I	R
Donor sequence		TCATAGAGACGGATGAT	gaattc	GTGAGGATGCATAAAGA
Plant no.	Gene				Repeat	Orientation
#1	BoSnRK1.b	TCATAGAGACGGATGAT	42	-----------TAAAGA	1	+
#2	BoSnRK1.b	TCATAGAGACGGATGAT	37	------ATGCATAAAGA	1	+
#19	BoSnRK1.a	TCATAGAGACGGATGA-	33	GTGAGGATGCATAAAGA	1	+
	BoSnRK1.b	TCATAGAGACGGATGA-	19	GTGAGGATGCATAAAGA	1	+
		TCATAGAGACGGATGAT	50	GTGAGGATGCATAAAGA	1	+ ; -
(B)
Plant no.	Gene	Insertion sequences
#1	BoSnRK1.b	AGACGGATGATGAATTCGTGAGGATGCATCCTCGCGAATGCG
#2	BoSnRK1.b	AGACGGATGATGAATTCGTGAGGATGCATCCTCACGA
#19	BoSnRK1.a	GAGACGGATGATGAATTCGTGAGGATGCATCCT
	BoSnRK1.b	GAGACGGATGATGAATTC
	BoSnRK1.b	CATAGAGACGGATGATGCATCCTCACGAATTCATCATCCGTCTCTATGAT

### Sheet: Table S8
Table S8. BoGA4.a sequences. (A) Summary of the TI regenerants. Underlined: PAM. +number: insertion length. L: left homologous arm; I: insertion; R: right homologous arm. + in Orientation column: forward insertion; -: reverse. (B) Insertion sequences of TI regenerants. Underlined: PAM.
(A)
		L	I	R
Wild type	BoGA4.a	GTTGAGAGGGGAGCCGG		TGATGGTAAAACCTTCG
	BoGA4.b	ATTGAGAGGGGAACCGG		TGATGGTGAAGCCTTCG
Donor sequence		GTTGAGAGGGGAGCCGG	gaattc	TGATGGTAAAACCTTCG
Plant no.	Gene				Repeat	Orientation
#5	BoGA4.a	GTTGAGAGGGGAGCCG-	76	-GATGGTAAAACCTTCG	2	+,-
	BoGA4.b	ATTGAGAGGGGAACCGG	61	TGATGGTGAAGCCTTCG	2	+,-
#17	BoGA4.b	ATTGAGAGGGGAACC--	31	-GATGGTGAAGCCTTCG	1	+
(B)
Plant no.	Gene	Insertion sequences
#5	BoGA4.a	AGAGGGGAGCCGGGAACCATCAGAATTCCCGGCTCCCCTCTCAACTACCATCAGAATTCCCGGCTCCCCTCTCAAC
	BoGA4.b	GAGAGGGGAGCCGGGAATTCTGAAGGTAAATACCATCAGAATTCCCGGCTCCCCTCTCAAC
#17	BoGA4.b	TGAGAGGGGAGCCGGGAATTCTGATGGTAAA

### Sheet: Table S9
Table S9. BoGA4 sequences of the RCBO TI regenerants by using N. benthamiana NbPDS1 DD. (A) Summary of the TI regenerants. Underlined: PAM. +number: insertion length. –number: deletion length. I: insertion. + in Orientation column: forward insertion; -: reverse. (B) Insertion sequences of TI regenerants. Underlined: PAM.
(A)
		5’	I	3’
Wild type	BoGa4.a	AGCCGG		TGATGG
	BoGa4.b	AACCGG		TGATGG
Donor sequence			TGCGATGCCTAACAAGCaagcttCAGGGGAGTTCAGCCGC		Repeat	Orientation
Plant no.	Gene
#4	BoGa4.a	AGCCGG	29	--ATGG	1	+,-
		AGCCGG	29	--ATGG	1	+,-
(B)
Plant no.	Insertion sequences
#4	GGAGTTCAGCCCCTGAAGCTTGCTTGTTA
	GGAGTTCAGCCGCTGAAGCTTGCTTGTTA

### Sheet: Table S10
Table S10. Primer information.
Primers used for PCR
NbPDS1	F	TATAGAGCACTATGTTAGTCAGTTT
	R	TAGAGAAATGAGAATAAGAGATACAGG
BoGA4.a	F	GCCCAGTCTGAATCTGAATT
	R	AAAACATCCCTCTCATTGAC
BoGA4.b	F	ATTGAGTTTCTCACCGGTAG
	R	GAAGAAATATGACGGCACTATAC
BoSnRK1.a	F	CTTTGCAGTTTGTTTCAAATTCTTG
	R	TGGCCTCGTCCTCTTGTAGT
BoSnRK1.b	F	TGTCTGTGTATTTGCATGTTTTT
	R	CTCGTCCTCCTGTAGTCTACCC
Primers used for in vitro transcription of sgRNA
T7 oligo_T25G	F	TAATACGACTCACTATAG
Bottom_SL297	R	GCACCGACTCGGTGCCACTTTTTCAAGTTGATAACGGACTAGCCTTATTTTAACTTGCTATGCTGTTTCCAGCAT
Reverse_SLKS2	R	GCACCGACTCGGTGCCACTTTTTCAAG
Top_E	F	TAATACGACTCACTATAGTTGCGATGCCTAACAAGCCAGGTTTTAGAGCTATGCTGGAAACAGCATAGCAAGTTAA
Top_L1	F	TAATACGACTCACTATAGTTTCCATGCAGCTACCTAAAAGTTTTAGAGCTATGCTGGAAACAGCATAGCAAGTTAA
Top_L2	F	TAATACGACTCACTATAGTTTGATGTTAGCAATGTGCCGTTTTAGAGCTATGCTGGAAACAGCATAGCAAGTTAA
B.o_GA4a	F	TAATACGACTCACTATAGGTTGAGAGGGGAGCCGGTGAGTTTTAGAGCTATGCTGGAAACAGCATAGCAAGTTAA
B.o_SnRK1	F	TAATACGACTCACTATAGTCATAGAGACGGATGATGTGGTTTTAGAGCTATGCTGGAAACAGCATAGCAAGTTAA
